# Tracking the intensity of the mechanism to produce antigenic diversity by subtelomeric ectopic recombination across the phylogeny of *Plasmodium* parasites

**DOI:** 10.1101/2023.02.27.530335

**Authors:** Carolina Martínez, Heiber Cárdenas, Mario A. Cerón-Romero

## Abstract

The generation of antigenic diversity, key for parasite virulence, has been investigated in the genus *Plasmodium*, mainly in *Plasmodium falciparum*. Cytogenetic and molecular studies have revealed that its subtelomeres are rich in antigenic gene families and undergo ectopic recombination. As a result, these families are highly variable and even species-specific. More recent analyses focused on the phylogenetic mapping of *P. falciparum* chromosomes with the bioinformatic tool PhyloChromoMap, showed that ectopic recombination of subtelomeres extends to all chromosomes. Although antigenic gene families have been described in subtelomeres of other *Plasmodium* species, the intensity of this mechanism in these species is still unclear. In this study, we investigated to what extent ectopic recombination of subtelomeres drives the generation of antigenic diversity in 19 *Plasmodium* species. To achieve this, we analyzed the profile of gene conservation in maps of all their chromosomes with PhyloChromoMap. Our results suggest that ectopic recombination of subtelomeres is more critical for the diversification of *pir* or *rif*/*stevor* genes than other antigenic gene families. Furthermore, its intensity varies among subgenera and was likely acquired and lost multiple times in the phylogeny of *Plasmodium*.
