## Supplementary material for "Tracking the intensity of the mechanism to produce antigenic diversity by subtelomeric ectopic recombination across the phylogeny of *Plasmodium* parasites": Supplementary_material_datasets1-4.xlsx

### Sheet: Dataset1
Database for phylogenetic reconstruction of the genus Plasmodium
Selected = Reference species selected to analyze its gene conservation profile
			Classification						Assembly level			Available data
Species	Isolate	Selected	Major clade	Minor clade	4-digit name	10-digit code	Access	Genome (Mb)	Chromosomes	Contigs	Scaffolds	CDSs	Proteins
Babesia bigemina	Bond		Ap	pi	Bbig	Ap_pi_Bbig	GCA_000723445.1	13.84	X			X	X
Babesia bovis	T2Bo		Ap	pi	Bbov	Ap_pi_Bbov	GCA_000165395.2	8.139	X			X	X
Hepatocystis sp. ex Piliocolobus tephrosceles			Ap	ha	Hpil	Ap_ha_Hpil	GCA_902459845.2	19.95			X	X	X
Plasmodium adleri	G01	X	Ap	ha	Padl	Ap_ha_Padl	GCA_900097015.1	22.19	X			X	X
Plasmodium berghei	ANKA	X	Ap	ha	Pber	Ap_ha_Pber	GCA_900002375.2	18.74	X			X	X
Plasmodium billcollinsi	G01	X	Ap	ha	Pbil	Ap_ha_Pbil	GCA_900257145.1	21.91	X			X	X
Plasmodium blacklocki	G01	X	Ap	ha	Pbla	Ap_ha_Pbla	GCA_900097035.1	21.84	X			X	X
Plasmodium chabaudi chabaudi		X	Ap	ha	Pcha	Ap_ha_Pcha	GCA_900002335.2	16.89	X			X	X
Plasmodium coatneyi	Hackeri	X	Ap	ha	Pcoa	Ap_ha_Pcoa	GCA_001680005.1	27.69	X			X	X
Plasmodium cynomolgi	M	X	Ap	ha	Pcyn	Ap_ha_Pcyn	GCA_900180395.1	30.62	X			X	X
Plasmodium falciparum	3D7	X	Ap	ha	Pf3D	Ap_ha_Pf3D	GCA_000002765.3	23.29	X			X	X
Plasmodium falciparum	GB4		Ap	ha	PfGB	Ap_ha_PfGB	GCA_900632035.1	23.44	X			X	X
Plasmodium falciparum	KE01		Ap	ha	PfKE	Ap_ha_PfKE	GCA_900631975.1	22.79	X			X	X
Plasmodium falciparum	TG01		Ap	ha	PfTG	Ap_ha_PfTG	GCA_900632065.1	25.94	X			X	X
Plasmodium fragile	Nilgiri		Ap	ha	Pfra	Ap_ha_Pfra	GCA_000956335.1	25.88			X
Plasmodium gaboni	G01		Ap	ha	PgaG	Ap_ha_PgaG	GCA_900097045.1	20.39	X			X	X
Plasmodium gaboni	SY75	X	Ap	ha	PgaS	Ap_ha_PgaS	GCA_001602025.1	20.36	X			X	X
Plasmodium gallinaceum	8A		Ap	ha	Pgal	Ap_ha_Pgal	GCA_900005855.1	25.03			X	X	X
Plasmodium gonderi	ATCC 30045		Ap	ha	Pgon	Ap_ha_Pgon	GCA_002157705.1	32.97			X	X	X
Plasmodium inui	San Antonio 1		Ap	ha	Pinu	Ap_ha_Pinu	GCA_000524495.1	27.41			X
Plasmodium knowlesi	A1H1		Ap	ha	PknA	Ap_ha_PknA	GCA_900162085.1	24.4	X			X	X
Plasmodium knowlesi	H	X	Ap	ha	PknH	Ap_ha_PknH	GCA_000006355.3	24.36	X			X	X
Plasmodium malariae	GA01		Ap	ha	PmGA	Ap_ha_PmGA	GCA_900090005.1	23.54	X			X	X
Plasmodium malariae	UG01	X	Ap	ha	PmUG	Ap_ha_PmUG	GCA_900090045.1	23.54	X			X	X
Plasmodium ovale curtisi	GH01	X	Ap	ha	PocG	Ap_ha_PocG	GCA_900090035.2	38.01	X			X	X
Plasmodium ovale wallikeri	PowCR01		Ap	ha	PowC	Ap_ha_PowC	GCA_900090025.2	33.49	X			X	X
Plasmodium praefalciparum	G01	X	Ap	ha	Ppra	Ap_ha_Ppra	GCA_900095595.1	24.98	X			X	X
Plasmodium reichenowi	CDC	X	Ap	ha	PreC	Ap_ha_PreC	GCA_000723685.1	24.47	X			X	X
Plasmodium reichenowi	G01		Ap	ha	PreG	Ap_ha_PreG	GCA_900097025.1	24.06	X			X	X
Plasmodium relictum	SGS1-like	X	Ap	ha	PreS	Ap_ha_PreS	GCA_900005765.1	22.57	X			X	X
Plasmodium vinckei	Cameroon EL		Ap	ha	PvCE	Ap_ha_PvCE	GCA_903994265.1	19.53	X			X	X
Plasmodium vinckei	petteri CR 2020		Ap	ha	Pvpe	Ap_ha_Pvpe	GCA_903994235.1	19.41	X			X	X
Plasmodium vinckei vinckei	CY	X	Ap	ha	Pvvi	Ap_ha_Pvvi	GCA_900681995.1	19.39	X			X	X
Plasmodium vivax	P01	X	Ap	ha	PviP	Ap_ha_PviP	GCA_900093555.2	29.04	X			X	X
Plasmodium vivax	Sal-1		Ap	ha	PviS	Ap_ha_PviS	GCA_000002415.2	27.01	X			X	X
Plasmodium vivax-like sp.	Pvl01	X	Ap	ha	Pvil	Ap_ha_Pvil	27990	27.33	X			X	X
Plasmodium yoelii yoelii	17X	X	Ap	ha	PyyX	Ap_ha_PyyX	GCA_900002385.2	23.04	X			X	X
Plasmodium yoelii yoelii	YM		Ap	ha	PyyM	Ap_ha_PyyM	GCA_900002395.1	22.03	X			X	X
Theileria annulata	Ankara		Ap	pi	Tann	Ap_pi_Tann	GCA_000003225.1	8.352	X			X	X
Theileria equi	WA		Ap	pi	Tequ	Ap_pi_Tequ	GCA_000342415.1	11.62	X			X	X

### Sheet: Dataset2
Trees of the genus Plasmodium generated with six phylogenetic tools (Majority-rule consensus tree of the 6 trees obtained)
Tree method	Newick
Majority-rule consensus tree	(B. bovis,B. bigemina,((T. annulata,T. equi)100,((((((Hepatocystis sp. HEP1,((P. chabaudi chabaudi,(P. vinckei vinckei CY,(P. vinckei Cameroon EL,P. vinckei petteri CR 2020)100)100)100,(P. berghei ANKA,(P. yoelii yoelii YM,P. yoelii yoelii 17X)100)100)100)83.333,((P. gallinaceum 8A,P. relictum SGS1-like)100,(((P. gaboni G01,P. gaboni SY75)100,P. adleri G01)100,(P. blacklocki G01,(P. billcollinsi …
OrthoFinder	(((B. bovis:0.250726,B. bigemina:0.262697)0.973269:0.212374,(T. annulata:0.428991,T. equi:0.328508)0.669502:0.100992)1:0.361746,(Hepatocystis sp. HEP1:0.30488,(((P. chabaudi chabaudi:0.0293785,(P. vinckei vinckei CY:0.0279513,(P. vinckei Cameroon EL:0.0105835,P. vinckei petteri CR 2020:0.00633772)0.839611:0.0179964)0.567436:0.0129749)0.848117:0.0313766,(P. berghei ANKA:0.0391624,(P. yoelii yoelii…
ASTRAL-Pro	((((((((((((P. vivax P01,P. vivax Sal-1)1.000000:3.550753,P. vivax-like Pvl01)1.000000:3.293051,P. inui San Antonio 1)1.000000:0.224166,P. cynomolgi M)1.000000:0.187729,(((P. knowlesi H,P. knowlesi A1H1)1.000000:6.321708,P. coatneyi Hackeri)1.000000:1.188538,P. fragile Nilgiri)1.000000:0.226025)1.000000:0.510510,((T. equi,T. annulata)1.000000:0.281009,(B. bigemina,B. bovis)1.000000:3.100675)1.000…
ASTRAL	(Hepatocystis sp. HEP1,(((P. berghei ANKA,(P. yoelii yoelii YM,P. yoelii yoelii 17X)1:5.988125645842468)1:1.2059510443380415,(P. chabaudi chabaudi,(P. vinckei vinckei CY,(P. vinckei Cameroon EL,P. vinckei petteri CR 2020)1:2.5325765883497353)1:1.1632622987405201)1:1.9013856830055846)1:4.474831593961277,(((P. gallinaceum 8A,P. relictum SGS1-like)1:4.363420261277571,((P. adleri G01,(P. gaboni G01,P…
ASTRAL-DISCO	(P. chabaudi chabaudi,((P. vinckei vinckei CY,(P. vinckei Cameroon EL,P. vinckei petteri CR 2020)1:2.651268122958141)1:1.2188973370050404,((P. berghei ANKA,(P. yoelii yoelii YM,P. yoelii yoelii 17X)1:6.301268536646966)1:1.3087950657621417,(Hepatocystis sp. HEP1,(((P. gallinaceum 8A,P. relictum SGS1-like)1:4.347514041458886,((P. adleri G01,(P. gaboni SY75,P. gaboni G01)1:2.354063466345782)1:2.0410…
SpeciesRax	(((B. bigemina:1.03628,B. bovis:1.02205)0.865306:1.23768,(T. annulata:1.16065,T. equi:1.41408)0.114036:0.234067)0.968657:4.41138,((P. gonderi ATCC 30045:1.56677,((P. ovale curtisi GH01:1.01763,P. ovale wallikeri CR01:1.02247)0.82018:1.5011,((P. malariae GA01:1.02785,P. malariae UG01:1.01224)0.90615:0.718466,((Hepatocystis sp. HEP1:1.58311,((P. berghei ANKA:1.13205,(P. yoelii yoelii YM:0.786084,P.…
Supermatrix (IQTree)	(Hepatocystis sp. HEP1:0.5157673849,((((P. adleri G01:0.0139025761,(P. gaboni G01:0.0032927643,P. gaboni SY75:0.0028224810)100/100:0.0090908761)100/100:0.0331694138,((P. billcollinsi G01:0.0323033151,((((P. falciparum 3D7:0.0004851914,(P. falciparum GB4:0.0002772023,P. falciparum TG01:0.0003259236)100/100:0.0002791502)99.5/100:0.0001540988,P. falciparum KE01:0.0004020363)100/100:0.0026923789,P. p…

### Sheet: Dataset3
Database for chromosome mapping of gene conservation
		Classification						Assembly level			Available data
Species	Isolate	Major clade	Minor clade	4-digit name	10-digit code	Access	Genome (Mb)	Chromosomes	Contigs	Scaffolds	CDSs	Proteins
Achlya hypogyna	ATCC 48635	St	sa	Ahyp	St_sa_Ahyp	1202772	43.4			X	X	X
Amoebophrya sp.	A25	Oa	df	Amoa	Oa_df_Amoa	1410381	116			X		X
Andalucia godoyi	And28	Ds	jk	Agod	Ds_jk_Agod	505711	20.09			X	X	X
Aphanomyces astaci	APO3	St	sa	Aast	St_sa_Aast	112090	75.84			X	X	X
Aphanomyces cochlioides	103-1	St	sa	Acoc	St_sa_Acoc	112091	76.22		X		X	X
Aphanomyces invadans	NJM9701	St	sa	Ainv	St_sa_Ainv	157072	71.4			X	X	X
Aphanomyces stellatus	CBS 578.67	St	sa	Aste	St_sa_Aste	120398	62.12			X	X	X
Aureococcus anophagefferens	CCMP1984	St	oc	Aano	St_oc_Aano	44056	56.66			X	X	X
Babesia bigemina	Bond	Ap	pi	Bbig	Ap_pi_Bbig	GCA_000723445.1	13.84	X			X	X
Babesia bovis	T2Bo	Ap	pi	Bbov	Ap_pi_Bbov	GCA_000165395.2	8.139	X			X	X
Babesia microti	RI	Ap	pi	Bmic	Ap_pi_Bmic	GCA_000691945.2	6.395	X			X	X
Babesia ovata	Miyake	Ap	pi	Bova	Ap_pi_Bova	GCA_002897235.1	14.45		X		X	X
Besnoitia besnoiti	Bb-Ger1	Ap	ec	Bbes	Ap_ec_Bbes	GCA_002563875.1	58.81	X			X	X
Bigelowiella natans	CCMP2755	Rh	ce	Bnat	Rh_ce_Bnat	227086	91.41		X		X	X
Blastocystis hominis	Singapore isolate B (sub-type 7)	St	bi	Bhom	St_bi_Bhom	12968	18.82			X	X	X
Blastocystis sp.	ATCC 50177/Nand II	St	bi	BspA	St_bi_BspA	478820	16.47			X	X	X
Blastocystis sp.	Subtype 1	St	bi	Bsp1	St_bi_Bsp1	944036	11.59			X	X	X
Blastocystis sp.	Subtype 4/WR1	St	bi	Bsp4	St_bi_Bsp4	944170	12.92			X	X	X
Bodo saltans	Lake Konstanz	Ds	eb	Bsal	Ds_eb_Bsal	GCA_001460835.1	39.86		X		X	X
Bremia lactucae	SF5	St	pn	Blac	St_pn_Blac	GCA_004359215.2	115.9	X			X	X
Cafeteria roenbergensis	BVI	St	bi	Croe	St_bi_Croe	GCA_008330645.1	36.28		X		X	X
Cafeteria roenbergensis	RCC970-E3	St	bi	CroR	St_bi_CroR	GCA_008330635.1	33.95		X		X	X
Carpediemonas membranifera	BICM	Me	fr	Cmem	Me_fr_Cmem	201153	24.24			X	X	X
Chaetoceros tenuissimus	NIES-3715	St	oc	Cten	St_oc_Cten	426638	41			X	X	X
Chromera velia	CCMP2878	Oa	ch	Cvel	Oa_ch_Cvel	GCA_018398765.1	193.7			X	X	X
Cryptosporidium hominis	TU502	Ap	ec	Chom	Ap_ec_Chom	GCA_000006425.1	8.744			X	X	X
Cryptosporidium meleagridis	UKMEL1	Ap	ec	Cmel	Ap_ec_Cmel	GCA_001593445.1	8.973		X		X	X
Cryptosporidium parvum	Iowa II	Ap	ec	Cpar	Ap_ec_Cpar	GCA_000165345.1	9.102	X			X	X
Cryptosporidium tyzzeri	UGA55	Ap	ec	Ctiz	Ap_ec_Ctiz	GCA_007210665.1	9.016			X	X	X
Cyclospora cayetanensis	NFI_C8	Ap	ec	Ccay	Ap_ec_Ccay	GCF_002999335.1	44.36		X		X	X
Cystoisospora suis	Wien I	Ap	ec	Csui	Ap_ec_Csui	GCA_002600585.1	83.6			X	X	X
Ectocarpus siliculosus	Ec 32	St	oc	Esil	St_oc_Esil	2880	195.8	X				X
Ectocarpus sp. CCAP 1310/34	Bft15b	St	oc	EspA	St_oc_EspA	GCA_902602495.3	242.4			X	X	X
Eimeria tenella	Houghton	Ap	ec	Eten	Ap_ec_Eten	GCA_000499545.1	51.86			X	X	X
Euplotes vannus		Oa	ci	Evan	Oa_ci_Evan	5939	85.1		X		X	X
Fistulifera solaris	JPCC DA0580	St	oc	Fsol	St_oc_Fsol	1519565	49.74			X		X
Fragilaria crotonensis	SAG 28.96	St	oc	Fcro	St_oc_Fcro	210448	61.85			X	X	X
Giardia intestinalis	WB C6	Me	fr	Gint	Me_fr_Gint	5741	12.08	X			X	X
Giardia lamblia P15	of G. intestinalis	Me	fr	Glam	Me_fr_Glam	658858	11.52		X		X	X
Giardia muris	Roberts-Thomson	Me	fr	Gmur	Me_fr_Gmur	5742	9.8	X			X	X
Gregarina niphandrodes		Ap	eu	Gnip	Ap_eu_Gnip	GCA_000223845.4	14.01			X	X	X
Hammondia hammondi	HhCatGer041	Ap	ec	Hham	Ap_ec_Hham	99158	51.5		X		X	X
Hepatocystis sp. ex Piliocolobus tephrosceles		Ap	ha	Hpil	Ap_ha_Hpil	GCA_902459845.2	19.95			X	X	X
Histomonas meleagridis	2922-C6/04-10x	Me	pb	Hmel	Me_pb_Hmel	GCA_020186115.1	43.41			X	X	X
Ichthyophthirius multifiliis	G5	Oa	ci	Imul	Oa_ci_Imul	5932	48.8			X	X	X
Kipferlia bialata	NY0173	Me	fr	Kbia	Me_fr_Kbia	797122	51.03			X	X	X
Leishmania donovani	BPK282A1	Ds	ty	Ldon	Ds_ty_Ldon	GCA_000227135.2	32.44	X			X	X
Leishmania infantum	JPCM5	Ds	ty	Linf	Ds_ty_Linf	GCA_900500625.2	32.12	X			X	X
Leptomonas pyrrhocoris	H10	Ds	ty	Lpyr	Ds_ty_Lpyr	GCA_001293395.1	30.38			X	X	X
Leptomonas seymouri	ATCC 30220	Ds	ty	Lsey	Ds_ty_Lsey	GCA_001299535.1	27.76			X	X	X
Monocercomonoides exilis	PA203	Me	px	Mexi	Me_px_Mexi	2049356	82.3		X		X	X
Naegleria fowleri	ATCC 30894	Ds	va	Nfow	Ds_va_Nfow	5763	29.5			X	X	X
Naegleria gruberi	NEG-M	Ds	va	Ngru	Ds_va_Ngru	5762	40.96			X	X	X
Naegleria lovaniensis	ATCC 30569	Ds	va	Nlov	Ds_va_Nlov	51637	30.83			X	X	X
Nannochloropsis gaditana	CCMP526	St	oc	Ngad	St_oc_Ngad	72520	33.99			X	X	X
Neospora caninum	Liverpool	Ap	ec	Ncan	Ap_ec_Ncan	29176	57.55	X			X	X
Nothophytophthora sp.	Chile5	St	pn	Nsp5	St_pn_Nsp5	2483409	84.45			X	X	X
Oxytricha trifallax	JRB310	Oa	ci	Otri	Oa_ci_Otri	1172189	496.3		X		X	X
Paratrypanosoma confusum	CUL13MS	Ds	ty	Pcon	Ds_ty_Pcon	1470209	27.55			X	X	X
Paulinella micropora	MYN1	Rh	im	Pmic	Rh_im_Pmic	GCA_009731375.1	966.8			X	X	X
Pelagomonas calceolata		St	oc	Pcal	St_oc_Pcal	35677	32.45		X		X	X
Perkinsela sp.	CCAP 1560/4	Ds	ih	Pesp	Ds_ih_Pesp	1314962	9.478			X	X	X
Perkinsus chesapeaki	ATCC PRA-425	Oa	pe	Pche	Oa_pe_Pche	330153	41.61			X		X
Perkinsus marinus	ATCC 50983	Oa	pe	Pmar	Oa_pe_Pmar	31276	86.61			X		X
Perkinsus olseni	00978-12	Oa	pe	Pols	Oa_pe_Pols	32597	63.09			X	X	X
Peronospora effusa	UA202013	St	pn	Peff	St_pn_Peff	542832	58.58	X			X	X
Phytophthora aleatoria	NZFS 4037	St	pn	Pale	St_pn_Pale	2496075	50.59			X	X	X
Phytophthora cactorum	P414	St	pn	Pcac	St_pn_Pcac	29920	65.96		X		X	X
Phytophthora cinnamomi	GKB4	St	pn	Pcin	St_pn_Pcin	4785	109.7			X	X	X
Phytophthora infestans	T30-4	St	pn	Pinf	St_pn_Pinf	4787	228.5			X	X	X
Phytophthora sojae	P6497	St	pn	Psoj	St_pn_Psoj	67593	82.6			X	X	X
Plasmodiophora brassicae	e3	Rh	ex	Pbra	Rh_ex_Pbra	GCA_001049375.1	24.05			X	X	X
Plasmodium adleri	G01	Ap	ha	Padl	Ap_ha_Padl	GCA_900097015.1	22.19	X			X	X
Plasmodium berghei	ANKA	Ap	ha	Pber	Ap_ha_Pber	GCA_900002375.2	18.74	X			X	X
Plasmodium billcollinsi	G01	Ap	ha	Pbil	Ap_ha_Pbil	GCA_900257145.1	21.91	X			X	X
Plasmodium blacklocki	G01	Ap	ha	Pbla	Ap_ha_Pbla	GCA_900097035.1	21.84	X			X	X
Plasmodium chabaudi chabaudi		Ap	ha	Pcha	Ap_ha_Pcha	GCA_900002335.2	16.89	X			X	X
Plasmodium coatneyi	Hackeri	Ap	ha	Pcoa	Ap_ha_Pcoa	GCA_001680005.1	27.69	X			X	X
Plasmodium cynomolgi	M	Ap	ha	Pcyn	Ap_ha_Pcyn	GCA_900180395.1	30.62	X			X	X
Plasmodium falciparum	3D7	Ap	ha	Pf3D	Ap_ha_Pf3D	GCA_000002765.3	23.29	X			X	X
Plasmodium falciparum	GB4	Ap	ha	PfGB	Ap_ha_PfGB	GCA_900632035.1	23.44	X			X	X
Plasmodium falciparum	KE01	Ap	ha	PfKE	Ap_ha_PfKE	GCA_900631975.1	22.79	X			X	X
Plasmodium falciparum	TG01	Ap	ha	PfTG	Ap_ha_PfTG	GCA_900632065.1	25.94	X			X	X
Plasmodium fragile	Nilgiri	Ap	ha	Pfra	Ap_ha_Pfra	GCA_000956335.1	25.88			X
Plasmodium gaboni	G01	Ap	ha	PgaG	Ap_ha_PgaG	GCA_900097045.1	20.39	X			X	X
Plasmodium gaboni	SY75	Ap	ha	PgaS	Ap_ha_PgaS	GCA_001602025.1	20.36	X			X	X
Plasmodium gallinaceum	8A	Ap	ha	Pgal	Ap_ha_Pgal	GCA_900005855.1	25.03			X	X	X
Plasmodium gonderi	ATCC 30045	Ap	ha	Pgon	Ap_ha_Pgon	GCA_002157705.1	32.97			X	X	X
Plasmodium inui	San Antonio 1	Ap	ha	Pinu	Ap_ha_Pinu	GCA_000524495.1	27.41			X
Plasmodium knowlesi	A1H1	Ap	ha	PknA	Ap_ha_PknA	GCA_900162085.1	24.4	X			X	X
Plasmodium knowlesi	H	Ap	ha	PknH	Ap_ha_PknH	GCA_000006355.3	24.36	X			X	X
Plasmodium malariae	UG01	Ap	ha	PmUG	Ap_ha_PmUG	GCA_900090045.1	23.54	X			X	X
Plasmodium ovale curtisi	GH01	Ap	ha	PocG	Ap_ha_PocG	GCA_900090035.2	38.01	X			X	X
Plasmodium praefalciparum	G01	Ap	ha	Ppra	Ap_ha_Ppra	GCA_900095595.1	24.98	X			X	X
Plasmodium reichenowi	CDC	Ap	ha	PreC	Ap_ha_PreC	GCA_000723685.1	24.47	X			X	X
Plasmodium reichenowi	G01	Ap	ha	PreG	Ap_ha_PreG	GCA_900097025.1	24.06	X			X	X
Plasmodium relictum	SGS1-like	Ap	ha	PreS	Ap_ha_PreS	GCA_900005765.1	22.57	X			X	X
Plasmodium vinckei	Cameroon EL	Ap	ha	PvCE	Ap_ha_PvCE	GCA_903994265.1	19.53	X			X	X
Plasmodium vinckei	petteri CR 2020	Ap	ha	Pvpe	Ap_ha_Pvpe	GCA_903994235.1	19.41	X			X	X
Plasmodium vinckei vinckei	CY	Ap	ha	Pvvi	Ap_ha_Pvvi	GCA_900681995.1	19.39	X			X	X
Plasmodium vivax	P01	Ap	ha	PviP	Ap_ha_PviP	GCA_900093555.2	29.04	X			X	X
Plasmodium vivax	Sal-1	Ap	ha	PviS	Ap_ha_PviS	GCA_000002415.2	27.01	X			X	X
Plasmodium vivax-like sp.	Pvl01	Ap	ha	Pvil	Ap_ha_Pvil	27990	27.33	X			X	X
Plasmodium yoelii yoelii	17X	Ap	ha	PyyX	Ap_ha_PyyX	GCA_900002385.2	23.04	X			X	X
Plasmodium yoelii yoelii	YM	Ap	ha	PyyM	Ap_ha_PyyM	GCA_900002395.1	22.03	X			X	X
Plasmopara halstedii		St	pn	Phal	St_pn_Phal	GCF_900000015.1	75.32			X	X	X
Polarella glacialis		Oa	df	Pgla	Oa_df_Pgla	GCA_905237085.1	2985			X	X	X
Porospora cf. gigantea A		Ap	eu	Pgia	Ap_eu_Pgia	2853593	8.81			X		X
Porospora cf. gigantea B		Ap	eu	Pgib	Ap_eu_Pgib	2853592	9.05			X		X
Reticulomyxa filosa		Rh	fo	Rfil	Rh_fo_Rfil	46433	101.9		X			X
Saprolegnia diclina	VS20	St	sa	Sdic	St_sa_Sdic	112098	62.89			X	X	X
Saprolegnia parasitica	CBS 223.65	St	sa	Spar	St_sa_Spar	101203	53.09			X	X	X
Sarcocystis neurona	SN3	Ap	ec	Sneu	Ap_ec_Sneu	42890	124.4			X	X	X
Spironucleus salmonicida	ATCC 50377	Me	fr	Ssal	Me_fr_Ssal	348837	14.55	X			X	X
Stentor coeruleus	WM001	Oa	ci	Scoe	Oa_ci_Scoe	5963	77.79		X		X	X
Streblomastix strix	ST1C	Me	px	Sstr	Me_px_Sstr	222440	152.2			X	X	X
Stylonychia lemnae	130C	Oa	ci	Slem	Oa_ci_Slem	5949	50.16		X		X	X
Symbiodinium microadriaticum	CCMP2467	Oa	df	Smic	Oa_df_Smic	2951	808.2			X	X	X
Tetrahymena thermophila	SB210-E	Oa	ci	Tthe	Oa_ci_Tthe	GCA_016584475.1	199.7	X			X	X
Thalassiosira pseudonana	CCMP1335	St	oc	Tpse	St_oc_Tpse	35128	32.44	X			X	X
Theileria annulata	Ankara	Ap	pi	Tann	Ap_pi_Tann	GCA_000003225.1	8.352	X			X	X
Theileria equi	WA	Ap	pi	Tequ	Ap_pi_Tequ	GCA_000342415.1	11.62	X			X	X
Theileria orientalis	Shintoku	Ap	pi	Tori	Ap_pi_Tori	GCA_000740895.1	8.984	X			X	X
Theileria parva	Muguga	Ap	pi	Tpar	Ap_pi_Tpar	GCA_000165365.1	8.308	X			X	X
Thraustotheca clavata	ATCC 34112	St	sa	Tcla	St_sa_Tcla	74557	39.1			X	X	X
Toxoplasma gondii	ME49	Ap	ec	Tgon	Ap_ec_Tgon	GCF_000006565.2	65.63	X			X	X
Tribonema minus	UTEX B ZZ1240	St	oc	Tmin	St_oc_Tmin	303371	158.3		X		X	X
Trichomonas vaginalis	G3	Me	pb	Tvag	Me_pb_Tvag	GCA_000002825.1	176.4			X	X	X
Tritrichomonas foetus	K	Me	pb	Tfoe	Me_pb_Tfoe	GCA_001839685.1	67.59			X	X	X
Trypanosoma brucei brucei	TREU927	Ds	ty	Tbru	Ds_ty_Tbru	GCA_000002445.1	26.08	X			X	X
Trypanosoma cruzi	CL Brener Esmeraldo-like	Ds	ty	Tcru	Ds_ty_Tcru	GCA_000209065.1	89.94			X	X	X
Trypanosoma evansi	STIB_805	Ds	ty	Teva	Ds_ty_Teva	107218	25.43	X			X	X
Trypanosoma vivax	Y486	Ds	ty	Tviv	Ds_ty_Tviv	GCA_000227375.1	24.78		X		X	X
Vitrella brassicaformis	CCMP3155	Oa	ch	Vbra	Oa_ch_Vbra	1169539	72.7			X	X	X

### Sheet: Dataset4
List of predominant gene families in young regions per species
Gene families in blue = Candidates for antigenic gene families,					Gene families in red = Discarded families (non-antigenic or non-antigenic)
Plasmodium adleri G01
OG	Subtelomeric	Internal	Conserved	Total	Product
OG0009580	12	10	5	27	PfEMP1
OG0000547	11	0	4	15	Serine/threonine protein kinases (FIKK family)
OG0000203	8	0	1	9	Lysophospholipase
OG0002065	7	2	0	9	Asexual stage-specific adhesion protein
OG0002944	8	0	0	8	ProPlasmodium exported proteins (PHISTa, PHISTa-type)
OG0002744	7	0	0	7	SURFIN
OG0001264	6	0	1	7	Early transcrited membrane protein
OG0009359	6	0	0	6	STEVOR
OG0011451	5	0	0	5	Plasmodium exported protein (PHISTa)
OG0014073	5	0	0	5	Plasmodium exported protein (PHISTa)
Plasmodium berghei ANKA
OG	Subtelomeric	Internal	Conserved	Total	Product
OG0000722	53	0	0	53	PIR protein
OG0010136	22	0	0	22	PIR protein
OG0004137	21	0	0	21	PIR protein
OG0000871	11	0	0	11	Fam-a protein
OG0002087	10	0	0	10	Reticulocyte binding protein (RBP)
OG0000885	5	0	3	8	Fam-a protein
OG0009146	7	0	0	7	Fam-a protein
OG0001028	7	0	0	7	PIR protein
OG0003221	34	0	0	34	Fam-b protein
OG0017378	6	0	0	6	Fam-b protein
Plasmodium billcollinsi G01
OG	Subtelomeric	Internal	Conserved	Total	Product
OG0002408	103	0	0	103	RIFIN
OG0003627	37	0	0	37	RIFIN
OG0008558	32	0	0	32	RIFIN
OG0007776	29	0	0	29	STEVOR
OG0009360	17	8	3	28	PfEMP1
OG0003438	18	0	0	18	Proteins exported from Plasmodium (PHISTa)
OG0013479	17	0	0	17	RIFIN
OG0000547	14	0	2	16	Serine/threonine protein kinases (FIKK family)
OG0000203	7	0	1	8	Lisofosfolipasa
OG0030213	6	0	0	6	PfEMP1 (5), hypothetical protein (1)
Plasmodium blacklocki G01
OG	Subtelomeric	Internal	Conserved	Total	Product
OG0011460	8	10	3	21	PfEMP1/EMP1, asexual cytoadhesion-linked protein 3.1 (1)
OG0000547	10	0	4	14	Serine/threonine protein kinases (FIKK family)
OG0002944	9	0	0	9	Proteins exported from Plasmodium (PHIST, PHISTa)
OG0002065	7	0	1	8	Asexual protein linked to cytoadhesion
OG0009359	6	0	0	6	STEVOR
OG0000203	4	0	1	5	Lisofosfolipasa
OG0011451	4	0	0	4	Exported Plasmodium protein (PHISTa)
OG0016368	3	0	0	3	Protein exported from Plasmodium
OG0000023	1	3	7	11	DNA/RNA helicases (ATPases), helicases
OG0030154	3	0	0	3	Hypothetical protein
Plasmodium chabaudi chabaudi
OG	Subtelomeric	Internal	Conserved	Total	Product
OG0000871	53	0	0	53	Fam-a protein
OG0004868	51	0	0	51	PIR protein
OG0000885	30	10	0	40	Fam-a protein
OG0006954	35	0	0	35	PIR protein
OG0007777	34	0	0	34	PIR protein
OG0000203	26	0	2	28	Lisofosfolipasa
OG0010453	23	0	0	23	PIR protein
OG0003681	18	0	0	18	PIR protein
OG0012882	17	0	0	17	PIR protein
OG0003795	0	17	0	17	Fam-d protein
Plasmodium coatneyi Hackeri
OG	Subtelomeric	Internal	Conserved	Total	Product
OG0001220	20	106	37	163	SICA antigen, type-SICA
OG0001282	59	78	21	158	PIR protein (KIR, CYIR, type KIR, type VIR7)
OG0002136	78	26	11	115	SICA antigen
OG0003178	29	40	9	78	PIR protein (KIR, type KIR, type VIR7)
OG0009583	15	11	1	27	PIR protein (KIR, type VIR7)
OG0011088	7	10	5	22	PIR protein (KIR, type VIR7)
OG0012884	13	4	1	18	PIR protein (KIR, CYIR, type KIR, type Vir7)
OG0016383	11	2	0	13	Ubiquitin carboxylo-terminal hydrolase, PIR (KIR, type-KIR)
OG0000203	11	0	2	13	Lisofosfolipasa
OG0004292	8	3	1	12	Exported protein of Plasmodium (PHIST)
Plasmodium cynomolgi M
OG	Subtelomeric	Internal	Conserved	Total	Product
OG0006027	42	0	0	42	PIR protein
OG0006028	25	0	0	25	PIR protein
OG0001868	22	1	0	23	Protein exported from Plasmodium
OG0000468	20	0	0	20	Antigen rich in tryptophan (TRAgs)
OG0002560	19	0	0	19	Proteína PIR (VIR)
OG0005513	17	1	0	18	PIR protein
OG0014081	16	0	0	16	PIR protein
OG0011463	15	0	0	15	PIR protein
OG0014080	13	0	0	13	PIR protein
OG0004763	12	0	0	12	PIR protein
Plasmodium falciparum 3D7
OG	Subtelomeric	Internal	Conserved	Total	Product
OG0001643	62	2	0	64	RIFIN
OG0001919	24	22	1	47	PfEMP1
OG0005616	38	1	0	39	RIFIN
OG0001027	32	2	0	34	RIFIN
OG0003906	25	1	0	26	STEVOR
OG0000547	16	0	3	19	Serine/threonine protein kinases (FIKK family)
OG0004656	11	1	0	12	Pfmc-2TM protein
OG0003438	10	0	0	10	Exported Plasmodium protein (PHISTa)
OG0003008	9	1	0	10	PfEMP1
OG0008942	9	0	0	9	EPF3
Plasmodium gaboni SY75
OG	Subtelomeric	Internal	Conserved	Total	Product
OG0000547	14	0	4	18	Serine/threonine protein kinases (FIKK family)
OG0000004	4	0	9	13	Thermal shock proteins (e.g. DnaJ)
OG0000203	9	0	1	10	Lisofosfolipasa
OG0000065	5	0	4	9	Acyl-CoA synthetases
OG0002744	8	0	0	8	SURFIN
OG0001264	6	0	1	7	Early transcription membrane protein
OG0000751	3	0	2	5	DnaJ protein, PHIST domain protein or RESA type
OG0002065	4	0	1	5	Asexual protein linked to cytoadhesion
OG0005614	4	0	0	4	Exported protein (PHISTb)
OG0003734	3	0	0	3	Exported protein (hyp11)
Plasmodium knowlesi H
OG	Subtelomeric	Internal	Conserved	Total	Product
OG0001526	24	15	47	86	SICAvar (type I)
OG0003535	2	5	28	35	PIR protein
OG0004211	4	6	19	29	SICAvar (type I)
OG0000468	18	3	0	21	Antigen rich in tryptophan (TRAgs)
OG0004292	5	5	2	12	Exported protein of Plasmodium (PHIST)
OG0015534	9	1	0	10	SICAvar (type I, II)
OG0001956	7	1	0	8	Exported protein of Plasmodium (PHIST)
OG0010750	7	0	1	8	Exported protein of Plasmodium, hypothetical protein
OG0016398	5	2	1	8	Protein exported from Plasmodium
OG0015535	5	1	1	7	SICAvar (type II)
Plasmodium malariae UG01
OG	Subtelomeric	Internal	Conserved	Total	Product
OG0001869	127	0	0	127	Fam-l protein
OG0002561	97	0	0	97	Fam-m protein
OG0004566	55	0	0	55	Protein exported from Plasmodium
OG0004567	53	0	0	53	STP1 protein
OG0009148	29	0	0	29	Protein exported from Plasmodium
OG0009364	26	0	0	26	PIR protein
OG0010458	24	0	0	24	Protein exported from Plasmodium
OG0008551	20	0	0	20	Antigen of gamete 27/25
OG0012886	18	0	0	18	Protein exported from Plasmodium
OG0012887	18	0	0	18	Fam-l protein
Plasmodium ovale curtisi GH01
OG	Subtelomeric	Internal	Conserved	Total	Product
OG0000000	0	3	12	15	CDPK, CaMKs
OG0001209	0	11	0	11	Protein type MSP7
OG0020391	0	10	0	10	MSP3
OG0000468	9	0	0	9	Antigen rich in tryptophan (TRAgs)
OG0000730	0	6	0	6	SERA
OG0034644	6	0	0	6	PIR protein
OG0022865	5	0	1	6	PIR protein
OG0010454	0	3	1	4	Exported protein of Plasmodium (PHIST)
OG0006582	2	0	0	2	Chitinases
OG0008764	7	0	0	7	KELT protein
Plasmodium praefalciparum G01
OG	Subtelomeric	Internal	Conserved	Total	Product
OG0002915	49	0	0	49	RIFIN
OG0004870	44	3	1	48	RIFIN
OG0006029	42	0	0	42	RIFIN
OG0004962	41	1	0	42	RIFIN
OG0006284	37	0	0	37	RIFIN
OG0003008	24	6	1	31	PfEMP1
OG0006955	24	2	0	26	RIFIN
OG0009851	25	1	0	26	STEVOR
OG0002944	22	0	0	22	Exported Plasmodium proteins (PHISTa, type PHISTa, ACBP)
OG0011086	10	6	0	16	RIFIN
Plasmodium reichenowi CDC
OG	Subtelomeric	Internal	Conserved	Total	Product
OG0009585	5	20	2	27	EMP1
OG0000547	15	0	3	18	Serine/threonine protein kinases (FIKK family)
OG0000004	4	0	9	13	Thermal shock proteins (e.g. DnaJ)
OG0003627	10	1	0	11	RIFIN
OG0000065	7	0	4	11	Acyl-CoA synthetases
OG0000203	9	0	1	10	Lisofosfolipasa
OG0001027	8	2	0	10	RIFIN
OG0002744	9	0	0	9	SURFIN
OG0001264	7	1	0	8	Early transcription membrane protein
OG0001209	0	5	0	5	Protein type MSP7, MSP7
Plasmodium relictum SGS1-like
OG	Subtelomeric	Internal	Conserved	Total	Product
OG0000000	0	3	15	18	CDPK, CaMKs
OG0006582	2	0	0	2	Chitinases
OG0010444	2	0	0	2	Protein exported from Plasmodium
OG0007772	2	0	0	2	Preserved membrane protein of Plasmodium
OG0040450	2	0	0	2	Hypothetical protein
OG0000023	1	2	8	11	DNA/RNA helicases (ATPases), helicases
OG0000043	1	1	5	7	Various products: antigen (1), helicases (3), among others (3)
Plasmodium vivax-like Pvl01
OG	Subtelomeric	Internal	Conserved	Total	Product
OG0000468	17	4	0	21	Antigen rich in tryptophan (TRAgs)
OG0000730	0	11	0	11	SERA
OG0001209	0	9	0	9	Protein type MSP7
OG0000203	6	1	1	8	Lisofosfolipasa
OG0002560	8	0	0	8	Proteína PIR (VIR)
OG0001956	6	1	0	7	Exported protein of Plasmodium (PHIST)
OG0002087	7	0	0	7	Reticulocyte binding protein (RBPs)
OG0004133	5	0	0	5	Proteína VIR (PIR)
OG0015533	0	4	0	4	RESA N-terminal, RAD (Pv-fam-e), non-specific product (1)
OG0004062	4	0	0	4	Protein exported from Plasmodium
Plasmodium vivax P01
OG	Subtelomeric	Internal	Conserved	Total	Product
OG0001868	72	0	0	72	Protein exported from Plasmodium
OG0002560	32	0	0	32	PIR protein
OG0000468	21	0	0	21	Antigen rich in tryptophan (TRAgs)
OG0011464	19	0	0	19	Proteína PIR (VIR)
OG0010455	19	0	0	19	PIR protein
OG0011092	18	0	0	18	PIR protein
OG0005513	14	0	0	14	PIR protein
OG0010751	11	0	0	11	PIR protein
OG0015537	11	0	0	11	PIR protein
OG0017399	11	0	0	11	Hypothetical protein
Plasmodium vinckei vinckei CY
OG	Subtelomeric	Internal	Conserved	Total	Product
OG0004293	54	0	0	54	PIR (CIR) protein
OG0005867	43	0	0	43	PIR (CIR) protein
OG0009362	25	0	0	25	Fam-a protein (24), non-specific product (1)
OG0000203	23	0	2	25	Lisofosfolipasa
OG0000885	14	8	0	22	Fam-a protein
OG0016406	13	0	0	13	PIR (CIR) protein
OG0018679	11	0	0	11	Fam-a protein
OG0013489	9	0	0	9	PIR (CIR) protein
OG0009361	17	0	0	17	Fam-b protein (15), non-specific product (2)
OG0003796	9	0	0	9	PYST-C1 domain protein (fam-c)
Plasmodium yoelii yoelii 17X
OG	Subtelomeric	Internal	Conserved	Total	Product
OG0001028	147	0	0	147	PIR protein
OG0000722	119	0	0	119	PIR protein
OG0003735	38	0	0	38	Protein PIR, YIR (1)
OG0006956	36	0	0	36	PIR protein
OG0003736	36	0	0	36	PIR protein
OG0003681	32	0	0	32	PIR protein
OG0005382	31	0	0	31	PIR protein
OG0009152	29	0	0	29	PIR protein
OG0004137	26	0	0	26	PIR protein
OG0000871	24	0	0	24	Proteina fam-a
